# Adulis and the transshipment of baboons during classical antiquity

**DOI:** 10.1101/2023.02.28.530428

**Authors:** Franziska Grathwol, Christian Roos, Dietmar Zinner, Benjamin Hume, Stéphanie M. Porcier, Didier Berthet, Jacques Cuisin, Stefan Merker, Claudio Ottoni, Wim Van Neer, Nathaniel J. Dominy, Gisela H. Kopp

## Abstract

Adulis, located on the Red Sea coast in present-day Eritrea, was a bustling trading centre between the first and seventh centuries CE. Several classical geographers––Agatharchides of Cnidus, Pliny the Elder, Strabo––noted the value of Adulis to Greco-Roman Egypt, particularly as an emporium for living animals, including baboons (*Papio* spp.). Though fragmentary, these accounts predict the Adulite origins of mummified baboons in Ptolemaic catacombs, while inviting questions on the geoprovenance of older (Late Period) baboons recovered from Gabbanat el-Qurud (“Valley of the Monkeys”), Egypt. Dated to ca. 800–540 BCE, these animals could extend the antiquity of Egyptian-Adulite trade by as much as five centuries. To explore this possibility, we analysed complete mitochondrial genomes from a mummified baboon from Gabbanat el-Qurud and 14 museum specimens with known provenance together with published georeferenced mitochondrial sequence data. Phylogenetic assignment connects the mummified baboon to modern populations of *Papio hamadryas* in Eritrea and eastern Sudan. This result, assuming geographical stability of phylogenetic clades, suggests that present-day Eritrea, and by extension Adulis, was a source of baboons for Late Period Egyptians. It also establishes geographic continuity with baboons from the fabled Land of Punt (Dominy et al., 2020), giving weight to speculation that Punt and Adulis were essentially the same trading centres separated by a thousand years of history.
