## Supplementary material for "Adulis and the transshipment of baboons during classical antiquity": Table S1: Overview of analysed samples and sequencing results

Taxon	Origin	Museum ID	Internal ID	Location	Country	Latitude	Longitude	MitoClade	AccNo	Reference	Sequencing approach	Raw sequence reads (pairs)	Reads (pairs) after quality filtering	Reference mitogenome	(merged) Reads mapped to ref	Mapped reads after duplicate removal	Average depth	StDev depth	undetermined sites (%)	breadth coverage (% >=3X)	Reason for exclusion from analysis
P. anubis,SMNS,SMNS-Z-MAM-000583,762,"Shilluk Islands, White Nile",SDN,13.33,32.73,J,OQ538077,this study,shotgun SE50,"17,856,124","17,506,311",JX946196,"7,513","6,103",16.32,6.77,1.5,97.4,
P. anubis,SMNS,SMNS-Z-MAM-000584,763,Sennaar,SDN,13.46,33.78,G3-Y,OQ538075,this study,shotgun SE50,"18,719,981","18,386,859",JX946201,"12,559","9,293",26.24,8.22,0.4,98.8,
P. hamadryas,SMNS,SMNS-Z-MAM-000960,764,"Keren, Bogos",ERI,15.78,38.45,G3-X,OQ538078,this study,shotgun SE50,"3,534,429","3,481,492",JX946196,"265,026","105,28",598.18,302.15,0,99.6,
,,,,,,,,,,,capture enrichment PE100,"12,822,730","11,954,400",,,,,,,,
P. hamadryas,SMNS,SMNS-Z-MAM-001288,766,Sawakin,SDN,19.11,37.33,G3-Y,OQ538081,this study,shotgun SE50,"14,770,431","14,637,637",JX946196,"2,722,354","497,458",2952.48,1091.1,0.2,99.8,
,,,,,,,,,,,capture enrichment PE100,"41,460,289","39,592,275",,,,,,,,
,,,,,,,,,,,reseq PE100,"20,463,624","18,846,016",,,,,,,,
P. hamadryas,SMNS,SMNS-Z-MAM-007509,767,-,-,-,-,G3-Y,OQ538082,this study,shotgun SE50,"10,423,013","10,333,601",JX946201,"65,821","11,258",53.95,14.50,0,100,
,,,,,,,,,,,capture enrichment PE100,"33,081,299","29,723,563",,,,,,,,
,,,,,,,,,,,reseq PE100,"16,254,615","14,026,898",,,,,,,,
P. anubis,SMNS,SMNS-Z-MAM-032128,768,"Nagishot, Didinga Mts",SSD,4.28,33.56,J,OQ538087,this study,shotgun SE50,"17,825,855","17,659,561",JX946196,"2,101,291","155,277",903.28,399.56,0.5,99.4,
,,,,,,,,,,,capture enrichment PE100,"17,421,094","16,849,740",,,,,,,,
,,,,,,,,,,,reseq PE100,"7,935,566","7,400,908",,,,,,,,
P. hamadryas,SMNS,SMNS-Z-MAM-001034,769,Djedda-Valley,ETH,11.50,39.30,G3-X,OQ538076,this study,shotgun SE50,"9,510,008","9,439,242",JX946196,"13,695","9,246",27.86,6.36,0.8,98.6,
P. hamadryas,MfN,ZMB_Mam_074849,782,Djibouti-harbour,DJI,11.59,43.13,G3-Z,OQ538085,this study,shotgun SE50,"18,086,806","17,953,156",JX946201,"12,354","8,692",26.04,5.98,0.4,99.3,
P. hamadryas,MfN,ZMB_Mam_012808,783,Harar,ETH,9.31,42.12,G3-X,OQ538089,this study,shotgun SE50,"32,742,656","32,545,279",JX946196,"13,339","8,933",25.84,7.10,0.8,98.7,
P. hamadryas,MfN,ZMB_Mam_042543_(1),784,Dire Dawa,ETH,9.59,41.87,G3-Z,OQ538084,this study,shotgun SE50,"3,886,368","3,829,309",JX946196,"21,495","12,758",37.28,8.77,0.4,99.3,
P. hamadryas,MfN,ZMB_Mam_025647_(2),785,Adua,ETH,14.16,38.89,G3-X,OQ538079,this study,shotgun SE50,"3,793,112","3,723,911",JX946196,"22,984","12,806",37.39,9.32,0.3,97.8,
P. hamadryas,MHNL,51000172,787,Gabbanat el-Qurud,EGY,-,-,G3-Y,OQ538083,this study,shotgun SE50,"13,781,974","13,239,856",JX946201,"88,752","19,284",91.23,38.84,0.1,99.8,
,,,,,,,,,,,capture enrichment PE100,"39,741,902","37,711,291",,,,,,,,
P. hamadryas,MNHN,MO-1972-359,P10,Goro,ETH,7.00,40.48,G3-Z,OQ538086,this study,shotgun PE100,"43,258,787","40,821,485",JX946196,"89,188","70,526",418.19,183.87,0.5,99.2,
P. cynocephalus,MNHN,ZM-MO-1977-5,P2,"Eggi, Uebi Scebeli",SOM,3.24,45.47,G1,OQ538088,this study,shotgun PE100,"61,579,731","57,963,675",JX946196,"6,238","5,519",32.28,15.07,1.7,97.9,
P. hamadryas,MNHN,MO-1972-357,P9,Harrar,ETH,9.32,42.12,G3-X,OQ538080,this study,shotgun PE100,"17,254,903","16,265,411",JX946196,"1,369,795","175,447",1028.81,382.74,0.1,99.6,
,,,,,,,,,,,capture enrichment PE100,"26,927,962","25,637,423",,,,,,,,
,,,,,,,,,,,reseq PE100,"12,981,539","11,909,064",,,,,,,,
P. anubis,SMNS,SMNS-Z-MAM-000582,761,,SDN,13.32,32.62,,,this study,shotgun SE50,"4,190,622","4,123,183",JX946201,720,702,1.54,1.24,23.4,20.8,below breadth of coverage cutoff
P. anubis,MHNL,51000173,788,,EGY,,,,,this study,shotgun SE50,"12,481,392","11,831,983",JX946196,"1,241","1,155",2.97,2.63,17.4,48.2,below breadth of coverage cutoff
,,,,,,,,,,,capture enrichment PE100,"17,770,649","16,650,396",,,,,,,,
P. anubis,MHNL,51000174,789,,EGY,,,,,this study,shotgun SE50,"12,897,483","12,561,334",JX946201,430,417,0.46,0.71,66.7,1.5,below breadth of coverage cutoff
P. anubis,,51000175,790,,EGY,,,,,this study,shotgun SE50,"12,968,697","12,292,326",JX946196,853,829,1.10,01.08,36.4,10.5,below breadth of coverage cutoff
P. anubis,MHNL,51000176,791,,EGY,,,,,this study,shotgun SE50,"19,134,200","18,940,333",JX946201,306,294,0.25,0.56,80.8,0.9,below breadth of coverage cutoff
P. anubis,,51000178,792,,EGY,,,,,this study,shotgun SE50,"19,347,110","18,618,603",JX946196,899,873,0.87,0.98,46.4,6.0,below breadth of coverage cutoff
P. hamadryas,MHNL,51000179,793,,EGY,,,,,this study,shotgun SE50,"18,579,906","18,261,076",JX946201,430,411,0.51,1.57,69.8,2.1,below breadth of coverage cutoff
,,,,,,,,,,,capture enrichment PE100,"17,368,750","16,424,154",,,,,,,,
,MHNL,,,,,,,,,,reseq PE100,"8,101,661","7,336,179",,,,,,,,
Papio sp.,,51000180,794,,EGY,,,,,this study,shotgun SE50,"12,959,849","12,756,530",JX946201,429,325,0.50,1.82,72.7,1.9,below breadth of coverage cutoff
,MHNL,,,,,,,,,,capture enrichment PE100,"55,318,620","53,151,122",,,,,,,,
,,,,,,,,,,,reseq PE100,"25,198,658","23,236,888",,,,,,,,
P. hamadryas,MHNL,51000183,795,,EGY,,,,,this study,shotgun SE50,"18,092,691","17,707,085",JX946201,954,653,1.16,5.55,57.2,6.0,below breadth of coverage cutoff
,,,,,,,,,,,capture enrichment PE100,"61,443,924","58,637,280",,,,,,,,
,MHNL,,,,,,,,,,reseq PE100,"27,622,879","25,367,831",,,,,,,,
Papio sp.,,51000320,796,,EGY,,,,,this study,shotgun SE50,"18,347,079","18,128,407",JX946201,244,237,0.21,0.49,83.3,0.6,below breadth of coverage cutoff
P. anubis	MNHN	ZM-MO-1969-446	P1		ETH	7.17	38.59			this study											low DNA concentration
P. anubis	MNHN	ZM-MO-1969-441	P4		ETH	7.85	36.66			this study	shotgun SE50										sequencing failed
P. anubis	MNHN	ZM-MO-1969-442	P5		ETH	7.85	36.66			this study	shotgun SE50										sequencing failed
P. anubis	MNHN	MO-1969-444	P6		ETH	07.07	38.79			this study											low DNA concentration
P. hamadryas,MNHN,MO-1969-447,P7,,ETH,8.99,40.17,,,this study,shotgun SE50,"18,086,802","17,943,818",JX946196,322,305,0.45,0.75,68.3,2.2,below breadth of coverage cutoff
P. anubis	MNHN	MO-1972-354	P8		ETH	7.96	39.14			this study											low DNA concentration
P. anubis	MfN	ZMB_Mam_074883	775		CMR	6.33	9.96	F	OQ538072	Kopp et al. in prep
P. anubis	MfN	ZMB_Mam_074887	776	Tepe	CMR	9.33	12.95	F	OQ538069	Kopp et al. in prep
P. anubis	MfN	ZMB_Mam_074869	777	Yoko	CMR	5.53	12.32	F	OQ538071	Kopp et al. in prep
P. anubis	MfN	ZMB_Mam_074885	778	Kentu	NGA	7.30	10.32	F	OQ538064	Kopp et al. in prep
P. anubis	MfN	ZMB_Mam_007396_(1)	779	Missahoe	TGO	6.95	0.59	D	OQ538065	Kopp et al. in prep
P. anubis	MfN	ZMB_Mam_011198	780		TGO	6.23	1.48	D	OQ538067	Kopp et al. in prep
P. anubis	MfN	ZMB_Mam_075043	781	Bassar	TGO	9.26	0.78	D	OQ538066	Kopp et al. in prep
P. anubis	MNHN	MO-1996-2510	P13	Damara	CAF	4.97	18.70	K	OQ538070	Kopp et al. in prep
P. anubis	MNHN	MO-1996-2511	P14	Boukoko	CAF	3.91	17.92	K	OQ538068	Kopp et al. in prep
P. hamadryas	NHMUK	ZD.1910.10.3.1	aDNA100	Upper Sheikh	SOM	9.93	45.20	G3-X	MT279063	Roos et al. 2020
P. anubis,MNHN,ZM-MO-1960-476,aDNA640,"Enneri Debassar, Tibesti",TCD,20.34,16.79,K,MT279067,Roos et al. 2020,,,,,,,,,,,
P. anubis	Wild			Managasha NP	ETH	8.97	38.57	G3-X	JX946196	Zinner et al. 2013
P. hamadryas	Wild			Furrus	ERI	15.01	38.97	G3-Y	JX946201	Zinner et al. 2013
P. cynocephalus	Wild			Mikumi NP	TNZ	-7.35	37.16	G1	JX946199	Zinner et al. 2013
P. anubis	NHMUK	ZD1929.4.27.2		Near Labutu	COD	-0.80	26.63	J	MT279061	Roos et al. 2020
P. anubis	NHMUK	ZD1929.4.27.1		Biruwe	COD	-1.18	27.65	J	MT279062	Roos et al. 2020
P. anubis	Wild	19GNM2220916		Gombe NP	TNZ	-4.68	29.62	J	MG787545	Roos et al. 2018
P. anubis	Wild			Gashaka Gumti National Park	NGA	7.32	11.58	F	JX946198	Zinner et al. 2013
P. papio	Wild			Niokolo Koba NP	SEN	12.88	-12.77	E	JX946203	Zinner et al. 2013
P. anubis,NHMUK,ZD.1947.586,,"Makontande, N of Mabonto, Simeria Chiefdom",SLE,8.92,-11.82,E,MT279064,Roos et al. 2020,,,,,,,,,,,
P. anubis	Wild			Comoé National Park	CIV	8.80	-3.79	D	JX946197	Zinner et al. 2013
P. anubis,NHMUK,ZD.1939.1022,,"Taranré R, Aïr",NER,17.00,7.93,D,MT279065,Roos et al. 2020,,,,,,,,,,,
P. anubis,NHMUK,ZD.1939.1020,,"Mt Todera, Aïr",NER,17.68,8.48,D,MT279066,Roos et al. 2020,,,,,,,,,,,
P. anubis	NHMUK	ZD.1907.7.8.11		Bamingi R	CAF	8.00	20.00	K	MT279068	Roos et al. 2020
P.ursinus	Wild			Blyde River	ZAF	-24.68	30.79	B	JX946205	Zinner et al. 2013
P. cynocephalus	Wild			Amani	TNZ	-11.26	37.51	B	JX946200	Zinner et al. 2013
P. kindae				Kasanka NP	ZMB	-12.59	30.25	C	JX946202	Zinner et al. 2013
P. cynocephalus	Wild	04MNM1300916		Mahale Mountains National Park	TNZ	6.12	29.73	H	MT279069	Roos et al. 2020
P. ursinus	Wild			DeHoop NR	ZAF	-34.46	20.41	A	JX946204	Zinner et al. 2013
P. cynocephalus	Wild	24UNF1150317		Udzungwa Mountains National Park	TNZ	7.82	36.90		MT279060	Roos et al. 2020
Theropithecus gelada									FJ785426	Hodgson et al. 2009
